# IRBIT Directs Differentiation of Intestinal Stem Cell Progeny to Maintain Tissue Homeostasis

**DOI:** 10.1101/737262

**Authors:** Alexei Arnaoutov, Hangnoh Lee, Karen Plevock Haase, Vasilisa Aksenova, Michal Jarnik, Brian Oliver, Mihaela Serpe, Mary Dasso

## Abstract

The maintenance of the intestinal epithelium is ensured by the controlled proliferation of intestinal stem cells (ISCs) and differentiation of their progeny into various cell types, including enterocytes (ECs) that both mediate nutrient absorption and provide a barrier against pathogens. The signals that regulate transition of proliferative ISCs into differentiated ECs are not fully understood. IRBIT is an evolutionarily conserved protein that regulates ribonucleotide reductase (RNR), an enzyme critical for the generation of DNA precursors. Here, we show that IRBIT expression in ISC progeny within the *Drosophila* midgut epithelium cells is essential for their differentiation via suppression of RNR activity. Disruption of this IRBIT-RNR regulatory circuit causes a rapid, premature loss of intestinal tissue integrity as flies age. This age-related dysplasia can be reversed by suppression of RNR activity in ISC progeny. Collectively, our findings demonstrate an unexpected and novel role of the IRBIT-RNR pathway in gut homeostasis.
