## Supplementary material for "IRBIT Directs Differentiation of Intestinal Stem Cell Progeny to Maintain Tissue Homeostasis": Reagent table

### Sheet: Sheet1
Reagent type (species)	Designation	Source or reference	Identifiers	Additional information
gene (Drosophila melanogaster)	IRBIT	NA	FLYB:FBgn0035371
gene (Drosophila melanogaster)	IRBIT2	NA	FLYB:FBgn0015011
gene (Homo sapiens)	IRBIT	NA	Entrez: 10768	HGNC:HGNC:344
gene (Homo sapiens)	IRBIT2	NA	Entrez: 23382	HGNC:HGNC:22204
genetic reagents (D. melanogaster)	Su(H)GBE-Gal4	Zeng et al., 2010		Su(H)GBE-Gal4, UAS-GFP.mCD8/CyO; tub-Gal80ts/TM3, Sb
	esg-Gal4	Micchelli and Perrimon, 2006		esg-Gal4 UAS-nlsGFP tub-Gal80ts
	myo1A-Gal4	laboratory of K. Ten Hagen		myo1A-Gal4, tub-Gal80ts, UAS-nlsGFP
	AhcyL1[G4143]	Bloomington Drosophila Stock Center	BDSC:27147; RRID_BDSC_27147	Genotype: y[1] w[*]; P{w[+mC]=EP}AhcyL1[G4143]
	IRBIT[130]	this paper		Progenitor = AhcyL1[G4143]; y[1] w[*]; = AhcyL1[130] imprecise excision, 3L:2770256-2772267 (genome release 6)
	IRBIT[70]	this paper		Progenitor = AhcyL1[G4143]; y[1] w[*]; = AhcyL1[70] imprecise excision, 3L: 2770370-2772267 (genome release 6)
	R1 RNAi	Vienna Drosophila RNAi Center	VDRC:107277
	IRBIT RNAi	Bloomington Drosophila Stock Center	TRiP.HM05009; RRID_BDSC_28523	FlyBase symbol: P{TRiP.HM05009}attP2
	GATAe RNAi	Bloomington Drosophila Stock Center	TRiP.HMS01087; RRID_BDSC_33748	FlyBase symbol: P{TRiP.HMS01087}attP2
	∆IRBIT	this paper		IRBIT[130], IRBIT[70]
	ts IRBIT	this paper		PBac{y[+mDint2] w[+mC]=IRBIT-Gal80ts-P2A-Gal4}VK00018 ; = IRBIT promoter, 3L: 2768343-2772511
	∆IRBIT Resc	this paper		PBac{y[+mDint2] w[+mC]=IRBIT[+].A}VK00018 ; IRBIT[130], IRBIT[70]
	RNR	this paper		PBac{y[+mDint2] w[+mC]=UAS-rnrL-P2A-rnrS}VK00018
	IRBIT 4D	this paper		PBac{y[+mDint2] w[+mC]=UAS-IRBIT.4D}VK00002
	IRBITwt	this paper		PBac{y[+mDint2] w[+mC]=UAS-IRBIT.wt}VK00002
	IRBIT∆RNR	this paper		PBac{y[+mDint2] w[+mC]=UAS-IRBIT.∆53-67}VK00018
	yw	Bloomington Drosophila Stock Center	RRID_BDSC_6598	y[1] w[1118]
	tub-Gal4, tub-GAL80ts	Bloomington Drosophila Stock Center	RRID_BDSC_30036	y[1] w[1118]; Pin[1]/CyO; P{w[+mC]=tubP-GAL4}LL7 P{ry[+t7.2]=neoFRT}82B P{w[+mC]=tubP-GAL80}LL3
antibodies	anti-IRBIT	this paper		Rabbit polyclonal; against aa 1-106; (1:300)
	anti-R1 (RnrL)	this paper		Rabbit polyclonal; against full-length; (1:100)
	anti-Polo	this paper		Rabbit polyclonal; against full-length; (1:100)
	anti-RanBP2	this paper		Chicken polyclonal; against aa 2318-2696; (1:300)
	anti-Delta (mouse monoclonal)	Developmental Studies Hybridoma Bank	DSHB: c594.9b, RRID:AB_528194	(1:100)
	anti-Armadillo (mouse monoclonal)	Developmental Studies Hybridoma Bank	DSHB: N2 7A1 ARMADILLO, RRID:AB_528089	(1:100)
	anti-Discs large (mouse monoclonal)	Developmental Studies Hybridoma Bank	DSHB: 4F3 anti-discs large, RRID:AB_528203	(1:200)
	anti-Prospero (mouse monoclonal)	Developmental Studies Hybridoma Bank	DSHB: Prospero (MR1A), RRID:AB_528440	(1:100)
	anti-Asterless (guinea pig, polyclonal)	Gregory C. Rogers (University of Arizona)		(1:1000)
	anti-Actin (mouse monoclonal)	Sigma	clone AC-74	(1:500)
	anti-Tubulin (mouse monoclonal)	Sigma	clone DM1A	(1:500)
	Alexa 405-, 488-, 568- or 647- secondaries	Molecular Probes		(1:500)
recombinant DNA reagents	pET-30a(+)	Millipore Sigma
	pGEX-4T-1	GE Healthcare Life Sciences
	pUAST	Addgene	http://www.addgene.org/26220	pJFRC7-20XUAS-IVS-mCD8::GFP
	IRBIT; (cDNA)	this paper		Progenitor: pJFRC7-20XUAS-IVS-mCD8::GFP
	IRBIT 4D; (cDNA)	this paper		Phosphomimetic mutant. Mutation of wt IRBIT sequence : (53)SRSLSASST… to ...SRSLDADDD… Progenitor: pJFRC7-20XUAS-IVS-mCD8::GFP
	IRBIT(∆53-67; IRBIT∆RNR); (cDNA)	this paper		Progenitor: pJFRC7-20XUAS-IVS-mCD8::GFP
	IRBIT rescued; (3L: 2768343-2772511); plasmid	this paper		Progenitor: pJFRC7-20XUAS-IVS-mCD8::GFP
	Ac5-GATAe	this paper		Progenitor: pEGFP-C1
	IRBIT-luc (firefly)	this paper		Progenitor: pGL4.10[luc2]
	Ac5-luc (firefly)	this paper		Progenitor: pGL4.10[luc2]
	Ac5-luc (Renilla)	this paper		Progenitor: phRG
